# Bacteriophage adaptation to a mammalian mucosa reveals a trans-domain evolutionary axis

**DOI:** 10.1101/2021.05.11.443681

**Authors:** Wai Hoe Chin, Ciaren Kett, Oren Cooper, Deike Müseler, Yaqi Zhang, Rebecca Bamert, Ruzeen Patwa, Laura C. Woods, Citsabehsan Devendran, Joe Tiralongo, Trevor Lithgow, Mike J. McDonald, Adrian Neild, Jeremy J. Barr

## Abstract

The majority of viruses within the human gut are obligate bacterial viruses known as bacteriophages (phages)^1^. Their bacteriotropism underscores the study of phage ecology in the gut, where they sustain top-down control^2–4^ and co-evolve^5^ with gut bacterial communities. Traditionally, these were investigated empirically via *in vitro* experimental evolution^6–8^ and more recently, *in vivo* models were adopted to account for gut niche effects^4,9^. Here, we probed beyond conventional phage-bacteria co-evolution to investigate the potential evolutionary interactions between phages and the mammalian “host”. To capture the role of the mammalian host, we recapitulated a life-like mammalian gut mucosa using *in vitro* lab-on-a-chip devices (to wit, the gut-on-a-chip) and showed that the mucosal environment supports stable phage-bacteria co-existence. Next, we experimentally evolved phage populations within the gut-on-a-chip devices and discovered that phages adapt by *de novo* mutations and genetic recombination. We found that a single mutation in the phage capsid protein Hoc – known to facilitate phage adherence to mucus^10^ – caused altered phage binding to fucosylated mucin glycans. We demonstrated that the altered glycan-binding phenotype provided the evolved mutant phage a competitive fitness advantage over their ancestral wildtype phage in the gut-on-a-chip mucosal environment. Collectively, our findings revealed that phages – in addition to their evolutionary relationship with bacteria – are also able to engage in evolution with the mammalian host.
