## Supplementary Table 1A for "Bacteriophage adaptation to a mammalian mucosa reveals a trans-domain evolutionary axis"

### Sheet: Ancestral background
Predicted mutations
position	mutation	freq	annotation	gene	description
1968	T→G	1	E74D (GAA→GAC)	rIIA ←	protector from prophage‑induced early lysis
4843	T→C	1	I159V (ATA→GTA)	DNA‑dependent ATPase_ topoisomerase II in T4 and related phages an insertion splits the large Topo II subunit in two parts (gp60 and gp39); gp39 topoisomerase II_ large subunit_ N‑terminalregion ←	topoisomerase II, large subunit
10948	G→A	1	P26S (CCT→TCT)	Dda.1 hypothetical protein ←	hypothetical protein
40649	T→C	1	Q41Q (CAA→CAG)	gp55.2 hypothetical protein ←	hypothetical protein
60931	+ACAATC	0.078	coding (447/468 nt)	Tk.4 conserved hypothetical protein ←	hypothetical protein
61272	T→C	1	S36G (AGT→GGT)	Tk.4 conserved hypothetical protein ←	hypothetical protein
83815	T→C	1	F259S (TTT→TCT)	C‑terminus is predicted integral membrane domain; gp7 baseplate wedge initiator →	baseplate wedge initiator
92,379:2	+AG	1	intergenic (+267/‑1213)	can be added after phage completion; responsible for irreversible adsorption to host cells; gp12 Short tail fibers → / → neck or collar protein; gp13 neck protein	short tail fibers protein/neck protein
92,379:4	+C	0.636	intergenic (+267/‑1213)	can be added after phage completion; responsible for irreversible adsorption to host cells; gp12 Short tail fibers → / → neck or collar protein; gp13 neck protein	short tail fibers protein/neck protein
92,379:5	+T	0.636	intergenic (+267/‑1213)	can be added after phage completion; responsible for irreversible adsorption to host cells; gp12 Short tail fibers → / → neck or collar protein; gp13 neck protein	short tail fibers protein/neck protein
92,379:6	+T	0.636	intergenic (+267/‑1213)	can be added after phage completion; responsible for irreversible adsorption to host cells; gp12 Short tail fibers → / → neck or collar protein; gp13 neck protein	short tail fibers protein/neck protein
92,379:7	+T	0.636	intergenic (+267/‑1213)	can be added after phage completion; responsible for irreversible adsorption to host cells; gp12 Short tail fibers → / → neck or collar protein; gp13 neck protein	short tail fibers protein/neck protein
92,379:8	+G	0.636	intergenic (+267/‑1213)	can be added after phage completion; responsible for irreversible adsorption to host cells; gp12 Short tail fibers → / → neck or collar protein; gp13 neck protein	short tail fibers protein/neck protein
92,379:9	+G	0.636	intergenic (+267/‑1213)	can be added after phage completion; responsible for irreversible adsorption to host cells; gp12 Short tail fibers → / → neck or collar protein; gp13 neck protein	short tail fibers protein/neck protein
92,379:10	+C	0.636	intergenic (+267/‑1213)	can be added after phage completion; responsible for irreversible adsorption to host cells; gp12 Short tail fibers → / → neck or collar protein; gp13 neck protein	short tail fibers protein/neck protein
92,379:12	+C	0.636	intergenic (+267/‑1213)	can be added after phage completion; responsible for irreversible adsorption to host cells; gp12 Short tail fibers → / → neck or collar protein; gp13 neck protein	short tail fibers protein/neck protein
151878	A→C	1	Q356H (CAA→CAC)	gp34 long tail fiber_ proximal subunit →	long tail fiber, proximal subunit
154663	+TTGAATGGG	0.107	coding (3853/3870 nt)	gp34 long tail fiber_ proximal subunit →	long tail fiber, proximal subunit
161,334:1	+T	1	coding (259/285 nt)	arn ←	inhibitor of MrcBC restriction endonuclease

### Sheet: Chip 1 - background
Predicted mutations
position	mutation	1	2	3	4	5	annotation	gene	description
1968	T→G	1	1	1	1	1	E74D (GAA→GAC)	rIIA ←	protector from prophage‑induced early lysis
4843	T→C	1	1	1	1	1	I159V (ATA→GTA)	DNA‑dependent ATPase_ topoisomerase II in T4 and related phages an insertion splits the large Topo II subunit in two parts (gp60 and gp39); gp39 topoisomerase II_ large subunit_ N‑terminalregion ←	topoisomerase II, large subunit
10948	G→A	1	1	1	1	1	P26S (CCT→TCT)	Dda.1 hypothetical protein ←	hypothetical protein
40649	T→C	1	1	1	1	1	Q41Q (CAA→CAG)	gp55.2 hypothetical protein ←	hypothetical protein
61272	T→C	1	1	1	1	1	S36G (AGT→GGT)	Tk.4 conserved hypothetical protein ←	hypothetical protein
83815	T→C	1	1	1	1	1	F259S (TTT→TCT)	C‑terminus is predicted integral membrane domain; gp7 baseplate wedge initiator →	baseplate wedge initiator
92,379:4	+C					1	intergenic (+267/‑1213)	can be added after phage completion; responsible for irreversible adsorption to host cells; gp12 Short tail fibers → / → neck or collar protein; gp13 neck protein	short tail fibers protein/neck protein	Alignment artefact
92,379:5	+T			0.5			intergenic (+267/‑1213)	can be added after phage completion; responsible for irreversible adsorption to host cells; gp12 Short tail fibers → / → neck or collar protein; gp13 neck protein	short tail fibers protein/neck protein
92,379:6	+T	1		0.5			intergenic (+267/‑1213)	can be added after phage completion; responsible for irreversible adsorption to host cells; gp12 Short tail fibers → / → neck or collar protein; gp13 neck protein	short tail fibers protein/neck protein
92,379:8	+G			0.5			intergenic (+267/‑1213)	can be added after phage completion; responsible for irreversible adsorption to host cells; gp12 Short tail fibers → / → neck or collar protein; gp13 neck protein	short tail fibers protein/neck protein
92,379:9	+G			0.5			intergenic (+267/‑1213)	can be added after phage completion; responsible for irreversible adsorption to host cells; gp12 Short tail fibers → / → neck or collar protein; gp13 neck protein	short tail fibers protein/neck protein
92,379:12	+C			0.5			intergenic (+267/‑1213)	can be added after phage completion; responsible for irreversible adsorption to host cells; gp12 Short tail fibers → / → neck or collar protein; gp13 neck protein	short tail fibers protein/neck protein
151878	A→C	1	1	1	1	1	Q356H (CAA→CAC)	gp34 long tail fiber_ proximal subunit →	long tail fiber, proximal subunit
161,334:1	+T	1	1	1	1		coding (259/285 nt)	arn ←	inhibitor of MrcBC restriction endonuclease	Alignment artefact; mutation of similar origin; manually normalised to background
161,336:1	+T					1	coding (257/285 nt)	arn ←	inhibitor of MrcBC restriction endonuclease

### Sheet: Chip 2 -  background
Predicted mutations
position	mutation	1	2	3	4	5	annotation	gene	description
1968	T→G	1	1	1	1	1	E74D (GAA→GAC)	rIIA ←	protector from prophage‑induced early lysis
4843	T→C	1	1	1	1	1	I159V (ATA→GTA)	DNA‑dependent ATPase_ topoisomerase II in T4 and related phages an insertion splits the large Topo II subunit in two parts (gp60 and gp39); gp39 topoisomerase II_ large subunit_ N‑terminalregion ←	topoisomerase II, large subunit
10948	G→A	1	1	1	1	1	P26S (CCT→TCT)	Dda.1 hypothetical protein ←	hypothetical protein
40649	T→C	1	1	1	1	1	Q41Q (CAA→CAG)	gp55.2 hypothetical protein ←	hypothetical protein
61272	T→C	1	1	1	1	1	S36G (AGT→GGT)	Tk.4 conserved hypothetical protein ←	hypothetical protein
83815	T→C	1	1	1	1	1	F259S (TTT→TCT)	C‑terminus is predicted integral membrane domain; gp7 baseplate wedge initiator →	baseplate wedge initiator
92,379:2	+A				1		intergenic (+267/‑1213)	can be added after phage completion; responsible for irreversible adsorption to host cells; gp12 Short tail fibers → / → neck or collar protein; gp13 neck protein	short tail fibers protein/neck protein		Alignment artefact
92,379:2	+AG	1					intergenic (+267/‑1213)	can be added after phage completion; responsible for irreversible adsorption to host cells; gp12 Short tail fibers → / → neck or collar protein; gp13 neck protein	short tail fibers protein/neck protein
92,379:4	+C					1	intergenic (+267/‑1213)	can be added after phage completion; responsible for irreversible adsorption to host cells; gp12 Short tail fibers → / → neck or collar protein; gp13 neck protein	short tail fibers protein/neck protein
92,379:6	+T				1		intergenic (+267/‑1213)	can be added after phage completion; responsible for irreversible adsorption to host cells; gp12 Short tail fibers → / → neck or collar protein; gp13 neck protein	short tail fibers protein/neck protein
92,379:8	+G						intergenic (+267/‑1213)	can be added after phage completion; responsible for irreversible adsorption to host cells; gp12 Short tail fibers → / → neck or collar protein; gp13 neck protein	short tail fibers protein/neck protein
92,379:8	+GGC	1					intergenic (+267/‑1213)	can be added after phage completion; responsible for irreversible adsorption to host cells; gp12 Short tail fibers → / → neck or collar protein; gp13 neck protein	short tail fibers protein/neck protein
92,379:9	+G					1	intergenic (+267/‑1213)	can be added after phage completion; responsible for irreversible adsorption to host cells; gp12 Short tail fibers → / → neck or collar protein; gp13 neck protein	short tail fibers protein/neck protein
92,379:10	+C						intergenic (+267/‑1213)	can be added after phage completion; responsible for irreversible adsorption to host cells; gp12 Short tail fibers → / → neck or collar protein; gp13 neck protein	short tail fibers protein/neck protein
92,379:12	+C	1			1		intergenic (+267/‑1213)	can be added after phage completion; responsible for irreversible adsorption to host cells; gp12 Short tail fibers → / → neck or collar protein; gp13 neck protein	short tail fibers protein/neck protein
151878	A→C	0.722	1	1	1	1	Q356H (CAA→CAC)	gp34 long tail fiber_ proximal subunit →	long tail fiber, proximal subunit

### Sheet: Chip 3 - background
Predicted mutations
position	mutation	1	2	3	4	5	annotation	gene	description
1968	T→G	1	1	1	1	1	E74D (GAA→GAC)	rIIA ←	protector from prophage‑induced early lysis
4843	T→C	1	1	1	1	1	I159V (ATA→GTA)	DNA‑dependent ATPase_ topoisomerase II in T4 and related phages an insertion splits the large Topo II subunit in two parts (gp60 and gp39); gp39 topoisomerase II_ large subunit_ N‑terminalregion ←	topoisomerase II, large subunit
10948	G→A	1	1	1	1	1	P26S (CCT→TCT)	Dda.1 hypothetical protein ←	hypothetical protein
40649	T→C	1	1	1	1	1	Q41Q (CAA→CAG)	gp55.2 hypothetical protein ←	hypothetical protein
60931	+ACAATC	0.077					coding (447/468 nt)	Tk.4 conserved hypothetical protein ←	hypothetical protein
61272	T→C	1	1	1	1	1	S36G (AGT→GGT)	Tk.4 conserved hypothetical protein ←	hypothetical protein
83815	T→C	1	1	1	1	1	F259S (TTT→TCT)	C‑terminus is predicted integral membrane domain; gp7 baseplate wedge initiator →	baseplate wedge initiator
92,379:4	+C			1	1		intergenic (+267/‑1213)	can be added after phage completion; responsible for irreversible adsorption to host cells; gp12 Short tail fibers → / → neck or collar protein; gp13 neck protein	short tail fibers protein/neck protein	Alignment artefact
92,379:7	+T				1		intergenic (+267/‑1213)	can be added after phage completion; responsible for irreversible adsorption to host cells; gp12 Short tail fibers → / → neck or collar protein; gp13 neck protein	short tail fibers protein/neck protein
151878	A→C	1	1	1	1	1	Q356H (CAA→CAC)	gp34 long tail fiber_ proximal subunit →	long tail fiber, proximal subunit
161,334:1	+T	1	1	1	1		coding (259/285 nt)	arn ←	inhibitor of MrcBC restriction endonuclease	Alignment artefact; mutation of similar origin; manually normalised to background
161,336:1	+T					1	coding (257/285 nt)	arn ←	inhibitor of MrcBC restriction endonuclease

### Sheet: Test-tube 1 - background
Predicted mutations
position	mutation	1	2	3	4	5	annotation	gene	description
1968	T→G	1	1	1	1	1	E74D (GAA→GAC)	rIIA ←	protector from prophage‑induced early lysis
4843	T→C	1	1	1	1	1	I159V (ATA→GTA)	DNA‑dependent ATPase_ topoisomerase II in T4 and related phages an insertion splits the large Topo II subunit in two parts (gp60 and gp39); gp39 topoisomerase II_ large subunit_ N‑terminalregion ←	topoisomerase II, large subunit
10948	G→A	1	1	1	1	1	P26S (CCT→TCT)	Dda.1 hypothetical protein ←	hypothetical protein
40649	T→C	1	1	1	1	1	Q41Q (CAA→CAG)	gp55.2 hypothetical protein ←	hypothetical protein
61272	T→C	1	1	1	1	1	S36G (AGT→GGT)	Tk.4 conserved hypothetical protein ←	hypothetical protein
83815	T→C	1	1	1	1	1	F259S (TTT→TCT)	C‑terminus is predicted integral membrane domain; gp7 baseplate wedge initiator →	baseplate wedge initiator
161,336:1	+T	1	1	1	1	1	coding (257/285 nt)	arn ←	inhibitor of MrcBC restriction endonuclease	Alignment artefact; mutation of similar origin; manually normalised to background

### Sheet: Test-tube 2 - background
Predicted mutations
position	mutation	1	2	3	4	5	annotation	gene	description
1968	T→G	1	1	1	1	1	E74D (GAA→GAC)	rIIA ←	protector from prophage‑induced early lysis
4843	T→C	1	1	1	1	1	I159V (ATA→GTA)	DNA‑dependent ATPase_ topoisomerase II in T4 and related phages an insertion splits the large Topo II subunit in two parts (gp60 and gp39); gp39 topoisomerase II_ large subunit_ N‑terminalregion ←	topoisomerase II, large subunit
10948	G→A	1	1	1	1	1	P26S (CCT→TCT)	Dda.1 hypothetical protein ←	hypothetical protein
40649	T→C	1	1	1	1	1	Q41Q (CAA→CAG)	gp55.2 hypothetical protein ←	hypothetical protein
61272	T→C	1	1	1	1	1	S36G (AGT→GGT)	Tk.4 conserved hypothetical protein ←	hypothetical protein
83815	T→C	1	1	1	1	1	F259S (TTT→TCT)	C‑terminus is predicted integral membrane domain; gp7 baseplate wedge initiator →	baseplate wedge initiator
92,379:4	+C			1			intergenic (+267/‑1213)	can be added after phage completion; responsible for irreversible adsorption to host cells; gp12 Short tail fibers → / → neck or collar protein; gp13 neck protein	short tail fibers protein/neck protein	Alignment artefact
151878	A→C	1	1	1	1	1	Q356H (CAA→CAC)	gp34 long tail fiber_ proximal subunit →	long tail fiber, proximal subunit
161,336:1	+T	1	1	1	1	1	coding (257/285 nt)	arn ←	inhibitor of MrcBC restriction endonuclease	Alignment artefact; mutation of similar origin; manually normalised to background

### Sheet: Test-tube 3 - background
Predicted mutations
position	mutation	1	2	3	4	5	annotation	gene	description
1968	T→G	1	1	1	1	1	E74D (GAA→GAC)	rIIA ←	protector from prophage‑induced early lysis
4843	T→C	1	1	1	1	1	I159V (ATA→GTA)	DNA‑dependent ATPase_ topoisomerase II in T4 and related phages an insertion splits the large Topo II subunit in two parts (gp60 and gp39); gp39 topoisomerase II_ large subunit_ N‑terminalregion ←	topoisomerase II, large subunit
10948	G→A	1	1	1	1	1	P26S (CCT→TCT)	Dda.1 hypothetical protein ←	hypothetical protein
40649	T→C	1	1	1	1	1	Q41Q (CAA→CAG)	gp55.2 hypothetical protein ←	hypothetical protein
61272	T→C	1	1	1	1	1	S36G (AGT→GGT)	Tk.4 conserved hypothetical protein ←	hypothetical protein
83815	T→C	1	1	1	1	1	F259S (TTT→TCT)	C‑terminus is predicted integral membrane domain; gp7 baseplate wedge initiator →	baseplate wedge initiator
92,379:5	+T			1			intergenic (+267/‑1213)	can be added after phage completion; responsible for irreversible adsorption to host cells; gp12 Short tail fibers → / → neck or collar protein; gp13 neck protein	short tail fibers protein/neck protein	Alignment artefact
92,379:9	+G		1				intergenic (+267/‑1213)	can be added after phage completion; responsible for irreversible adsorption to host cells; gp12 Short tail fibers → / → neck or collar protein; gp13 neck protein	short tail fibers protein/neck protein
151878	A→C	1	1	1	1	1	Q356H (CAA→CAC)	gp34 long tail fiber_ proximal subunit →	long tail fiber, proximal subunit
161,336:1	+T	1	1	1	1	1	coding (257/285 nt)	arn ←	inhibitor of MrcBC restriction endonuclease	Alignment artefact; mutation of similar origin; manually normalised to background
