## Supplementary Table 1B for "Bacteriophage adaptation to a mammalian mucosa reveals a trans-domain evolutionary axis"

### Sheet: Chip 1 - de novo
Predicted mutations
position	mutation	1	2	3	4	5	annotation	gene	description
5945	Δ21 bp	0.213	0.499	0.667	0.72	0.169	coding (290‑310/426 nt)	goF ←	mRNA metabolism modulator
47443	+TCTTCCGGC	0	0	0	0.06	0	coding (66/156 nt)	also found in phage RB49; gp49.1 conserved protein of unknown function ←	hypothetical protein
61386	C→T	0.227	0.262	0	0	0	L112L (TTG→TTA)	vs ←	valyl‑tRNA synthetase modifier
92,379:1	+AAG	1	0	0	0	0	intergenic (+267/‑1213)	can be added after phage completion; responsible for irreversible adsorption to host cells; gp12 Short tail fibers → / → neck or collar protein; gp13 neck protein	short tail fibers protein/neck protein	Alignment artefact
92,379:9	+GCCC	1	0	0	0	0	intergenic (+267/‑1213)	can be added after phage completion; responsible for irreversible adsorption to host cells; gp12 Short tail fibers → / → neck or collar protein; gp13 neck protein	short tail fibers protein/neck protein
92,379:11	+C	0	0	0.5	0	0	intergenic (+267/‑1213)	can be added after phage completion; responsible for irreversible adsorption to host cells; gp12 Short tail fibers → / → neck or collar protein; gp13 neck protein	short tail fibers protein/neck protein
110582	C→T	0.446	0.316	0.314	0.833	0.183	D246N (GAT→AAT)	hoc ←	head outer capsid protein
146596	A→G	0.159	0.083	0	0	0	M70T (ATG→ACG)	Frd.3 hypothetical protein ←	hypothetical protein
148062	+ATA	0	0	0	0.064	0	coding (482/633 nt)	segG ←	homing endonuclease
156811	24 bp→24 bp	0	0	0.081	0	0	coding (268‑291/3081 nt)	gp37 long tail fiber_ distal subunit →	long tail fiber, distal subunit
156819	C→G	0	0	0	0	0.06	V92V (GTC→GTG)	gp37 long tail fiber_ distal subunit →	long tail fiber, distal subunit

### Sheet: Chip 2 - de novo
Predicted mutations
position	mutation	1	2	3	4	5	annotation	gene	description
19648	G→A	0.082	0	0	0	0	H33Y (CAT→TAT)	gp61.2 hypothetical protein ←	hypothetical protein
50245	A→G	0.078	0	0	0	0	F220L (TTT→CTT)	NrdC.4 conserved hypothetical protein ←	hypothetical protein
64151	Δ1 bp	0.101	0	0	0	0	coding (95/330 nt)	Vs.7 conserved hypothetical protein ←	hypothetical protein
92,379:2	+A	0	0	0	1	0	intergenic (+267/‑1213)	can be added after phage completion; responsible for irreversible adsorption to host cells; gp12 Short tail fibers → / → neck or collar protein; gp13 neck protein	short tail fibers protein/neck protein	Alignment artefact
92,379:8	+GGC	1	0	0	0	0	intergenic (+267/‑1213)	can be added after phage completion; responsible for irreversible adsorption to host cells; gp12 Short tail fibers → / → neck or collar protein; gp13 neck protein	short tail fibers protein/neck protein
142788	A→G	0	0.052	0	0	0	R71R (CGT→CGC)	NrdA.1 conserved hypothetical protein ←	hypothetical protein
157090	C→T	0.079	0	0	0	0	R183C (CGC→TGC)	gp37 long tail fiber_ distal subunit →	long tail fiber, distal subunit

### Sheet: Chip 3 - de novo
Predicted mutations
position	mutation	1	2	3	4	5	annotation	gene	description
104272	+AGA	0	0	0	0.06	0	coding (188/810 nt)	head scaffolding protein_ degraded by gp21 protease; gp22 prohead core scaffold protein →	prohead core scaffold protein
127179	A→G	0.241	0.189	0	0	0	I12I (ATT→ATC)	ATP‑dependent DNA ligase; gp30 DNA ligase ←	DNA ligase
132573	C→T	0.182	0.108	0	0	0	G45R (GGG→AGG)	cd ←	dCMP deaminase
146887	Δ1 bp	0.089	0	0	0	0	intergenic (‑83/+63)	Frd.3 hypothetical protein ← / ← DNA replication_ recombination and repair protein_ helix‑destabilizing; gp32 single‑stranded DNA binding protein	hypothetical protein/single‑stranded DNA binding protein
160776	G→A	0.105	0	0	0	0	A185T (GCT→ACT)	t →	holin lysis mediator

### Sheet: Test-tube 1 - de novo
Predicted mutations
position	mutation	1	2	3	4	5	annotation	gene	description
92,379:1	+A			1			intergenic (+267/‑1213)	can be added after phage completion; responsible for irreversible adsorption to host cells; gp12 Short tail fibers → / → neck or collar protein; gp13 neck protein	short tail fibers protein/neck protein	Alignment artefact
92,379:1	+GAA		1				intergenic (+267/‑1213)	can be added after phage completion; responsible for irreversible adsorption to host cells; gp12 Short tail fibers → / → neck or collar protein; gp13 neck protein	short tail fibers protein/neck protein
92,379:2	+GC			1			intergenic (+267/‑1213)	can be added after phage completion; responsible for irreversible adsorption to host cells; gp12 Short tail fibers → / → neck or collar protein; gp13 neck protein	short tail fibers protein/neck protein
92,379:2	+T		1				intergenic (+267/‑1213)	can be added after phage completion; responsible for irreversible adsorption to host cells; gp12 Short tail fibers → / → neck or collar protein; gp13 neck protein	short tail fibers protein/neck protein
92,379:3	+CC			1			intergenic (+267/‑1213)	can be added after phage completion; responsible for irreversible adsorption to host cells; gp12 Short tail fibers → / → neck or collar protein; gp13 neck protein	short tail fibers protein/neck protein
156811	24 bp→24 bp	0.112	0	0	0	0	coding (268‑291/3081 nt)	gp37 long tail fiber_ distal subunit →	long tail fiber, distal subunit
156819	C→G	0	0	0	0	0.069	V92V (GTC→GTG)	gp37 long tail fiber_ distal subunit →	long tail fiber, distal subunit

### Sheet: Test-tube 2 - de novo
Predicted mutations
position	mutation	1	2	3	4	5	annotation	gene	description
131182	(ATT)3→4	0	0	0	0.089	0	intergenic (‑143/+5)	rIII ← / ← replaces GroES as cochaperone with GroEL for head (gp23) assembly and also affects topoisomerase; gp31 head assembly cochaperone with GroEL	lysis inhibition accessory protein/head assembly cochaperone with GroEL
156811	24 bp→24 bp	0	0	0	0	0.105	coding (268‑291/3081 nt)	gp37 long tail fiber_ distal subunit →	long tail fiber, distal subunit
156819	C→G	0.066	0.069	0	0	0	V92V (GTC→GTG)	gp37 long tail fiber_ distal subunit →	long tail fiber, distal subunit
156830	T→C	0.064	0	0	0	0	I96T (ATT→ACT)	gp37 long tail fiber_ distal subunit →	long tail fiber, distal subunit

### Sheet: Test-tube 3 - de novo
Predicted mutations
position	mutation	1	2	3	4	5	annotation	gene	description
8770	G→A	0.117	0	0	0	0	S42L (TCA→TTA)	dexA ←	exonuclease A
26855	A→G	0.114	0.051	0	0	0	A48A (GCT→GCC)	Imm.1 hypothetical predicted membrane protein ←	putative membrane protein
82636	C→T	0	0.055	0.055	0.057	0.058	P526S (CCT→TCT)	baseplate wedge; gp6 baseplate wedge subunit →	baseplate wedge subunit
87621	C→T	0.506	0.523	0.497	0.523	0.54	S141S (AGC→AGT)	tail fiber connector and trigger for tail sheath contraction; gp9 baseplate wedge tail fiber connector →	baseplate wedge tail fiber connector
107067	(T)6→5	0	0.051	0	0	0	coding (133/672 nt)	segD ←	homing endonuclease
132573	C→T	0.494	0.511	0.501	0.53	0.532	G45R (GGG→AGG)	cd ←	dCMP deaminase
141329	G→A	0.12	0	0	0	0	A452V (GCT→GTT)	nrdA ←	aerobic NDP reductase, large subunit
156811	24 bp→24 bp	0	0	0	0.096	0	coding (268‑291/3081 nt)	gp37 long tail fiber_ distal subunit →	long tail fiber, distal subunit
156819	C→G	0.066	0.066	0.065	0	0.056	V92V (GTC→GTG)	gp37 long tail fiber_ distal subunit →	long tail fiber, distal subunit
156830	T→C	0.067	0	0.066	0	0.058	I96T (ATT→ACT)	gp37 long tail fiber_ distal subunit →	long tail fiber, distal subunit
