## Supplementary Table 2 for "Bacteriophage adaptation to a mammalian mucosa reveals a trans-domain evolutionary axis"

### Sheet: Sheet1
Percentage reads				Coverage				Absolute reads								Selection coefficients
Hoc mutation	Time			Hoc coverage	Time			Hoc mut	Time			Hoc	D246Ni/Wti	D246Nf/WTf		Hoc	s	Mean s
Rep	0	24		Rep	0	24		Rep	0	24		1	0.779359	0.70068		1	-0.106421	2.00248
1	43.8	41.2		1	7588.3	6915.6		1	3323.68	2849.23		2	0.811594	99		2	4.80387
2	44.8	99		2	8050.9	8606.3		2	3606.8	8520.24		3	0.818182	3.03226		3	1.30998
3	45	75.2		3	8413.2	8133.8		3	3785.94	6116.62
												GoF	D246Ni/Wti	D246Nf/WTf		GoF	s	Mean s
GoF mutation	Time			GoF coverage	Time			GoF mut	Time			1	0.751313	0.709402		1	-0.057401	1.99678
Rep	0	24		Rep	0	24		Rep	0	24		2	0.792115	99		2	4.82817
1	42.9	41.5		1	7588.3	6915.6		1	3255.38	2869.97		3	0.798561	2.7037		3	1.21957
2	44.2	99		2	8050.9	8606.3		2	3558.5	8520.24
3	44.4	73		3	8413.2	8133.8		3	3735.46	5937.67
WT Hoc	Time							WT Hoc	Time
Rep	0	24						Rep	0	24
1	56.2	58.8						1	4264.62	4066.37
2	55.2	1						2	4444.1	86.063
3	55	24.8						3	4627.26	2017.18
WT GoF	Time							GoF mut	Time
Rep	0	24						Rep	0	24
1	57.1	58.5						1	4332.92	4045.63
2	55.8	1						2	4492.4	86.063
3	55.6	27						3	4677.74	2196.13
