## Supplementary Table 3 for "Bacteriophage adaptation to a mammalian mucosa reveals a trans-domain evolutionary axis"

### Sheet: Whole phage_glycan heatmap
	GROUP	GLYCAN	WT - 108		D246N - 108		Δhoc - 108		STRUCTURE
			TTEST	FOLD	TTEST	FOLD	TTEST	FOLD
	GALACTOSE	1A	0.5	1.55302	0.5	1.25547	0.130357	2.12305	Lacto-N-Biose I
		1B	0.5	1.55862	0.5	1.29537	0.142639	2.14344	N-Acetyllactosamine
		1C	0.0410122	6.32626	0.0106733	7.97624	0.0181398	2.461	β-1-4-Galactosyl-Galactose
		1D	0.5	1.73945	0.5	1.40832	0.286953	1.34365	β-1-6 Galactosyl-N-acetyl Glucosamine
		1E	0.0313976	13.7543	0.115324	2.46264	0.0595382	1.6041	β-1-3 Galactosyl-N-acetyl Galactosamine
		1F	0.01388	2.86838	0.5	1.47155	0.000279488	3.876	β-1-3 Gal-N-Acetyl Galactosaminyl-β1-4 Gal-β1-4-Glc
		1G	0.5	1.58988	0.200761	3.00146	0.146334	2.00948	Lacto-N-tetraose
		1H	0.268557	1.92787	0.0347149	9.75988	0.0346483	13.9656	Lacto-N-neotetraose
		1I	0.0247404	2.04475	0.0416641	5.00106	0.0383406	5.4391	Lacto-N-neohexaose
		1J	0.0916033	2.85314	0.0982528	1.6669	0.133896	1.54847	Lacto-N-hexaose
		1K	0.247998	3.08582	0.259515	2.45495	0.141887	1.72994	Globotriose
		1L	0.5	1.83465	0.5	1.46989	0.324825	1.36404	Tn Antigen GalNAca1-O-Ser
		1M	0.199119	4.62908	0.115072	2.33477	0.0778915	1.61415	Galactosyl-Tn Antigen
		1N	0.138315	2.33848	0.5	1.3142	0.0839831	1.51987	α1-3 Galactobiose
		1O	0.5	1.55519	0.5	1.25666	0.5	1.10009	Linear B-2 Trisaccharide
		1P	0.15545	2.04077	0.5	1.10274	0.135759	1.50926	Linear B-6 Trisaccharide
		2A	0.5	1.72337	0.217035	2.50041	0.246026	1.57467	α1-3, β1-4, α1-3 Galactotetraose
		2B	0.0638018	2.94274	0.0305423	8.90849	0.0690572	1.97904	Galβ1-6Gal
		2C	0.5	1.6681	0.5	1.26814	0.5	1.11993	GalNAcβ1-3Gal
		2D	0.477088	1.85796	0.5	1.36239	0.5	1.13478	GalNAcβ1-4Gal
		2E	0.0162153	1.89571	0.0247318	7.52065	0.0638878	1.60391	Galα1-4Galβ1-4GlcNAc
		2F	0.204781	2.75722	0.5	1.52992	0.5	1.49588	GalNAcα1-3Galβ1-4Glc
		2G	0.00212699	1.70459	0.000198617	4.26132	0.000223504	4.62192	iso-Lacto-N-octaose
	GlcNAc	4A	7.13092e-05	2.64968	0.000436827	13.7956	0.00824749	3.30147	N,N'-Diacetyl chitobiose
		4B	0.128813	2.05522	0.41638	1.60237	0.258067	1.44089	N,N',N''-Triacetyl chitotriose
		4C	0.130091	2.08395	0.5	1.30378	0.0715929	1.9747	N,N',N'',N'''-Tetraacetyl chitotetraose
		4D	0.349743	1.90203	0.5	1.32592	0.301032	1.32363	N,N',N'',N''',N'''',N'''''-Hexaacetyl chitohexaose
		4E	0.5	1.56169	0.5	1.34392	0.187333	2.11134	GlcNAcβ1-4MurNAc
		4F	0.0349957	1.94322	0.0457575	2.68961	0.0798317	3.91766	Pentacetyl chitopentaose
	MANNOSE	5A	0.285028	1.97646	0.5	1.36902	0.5	1.24789	β1-2 N-Acetylglucosamine-mannose
		5B	0.5	1.47553	0.5	1.5047	0.0907911	1.42364	Bianntennary N-linked core pentasaccharide
		5C	0.5	1.70766	0.0289989	2.16582	0.168801	1.34965	α1-2-Mannobiose
		5D	0.5	1.71199	0.0291892	1.83775	0.5	1.10526	α1-3-Mannobiose
		5E	0.169679	2.0442	0.5	1.41649	0.378386	1.34993	α1-4-Mannobiose
		5F	0.5	1.62582	0.5	1.47155	0.000466268	2.1046	α1-6-Mannobiose
		5G	0.0326343	2.25159	0.135379	1.87895	0.33108	1.35472	α1-3, α1-6-Mannobiose
		5H	0.5	1.7306	0.5	1.43449	0.5	1.29457	α1-3, α1-3, α1-6-Mannopentaose
	FUCOSE	7A	0.00323947	2.45012	0.0452592	2.35052	0.0122052	2.92388	Lacto-N-fucopentaose I
		7B	0.0177421	2.2823	0.000305245	2.91125	0.0493498	2.10083	Lacto-N-fucopentaose II
		7C	0.5	1.81858	0.395985	1.60829	0.5	1.23562	Lacto-N-fucopentaose III
		7D	0.191528	2.12802	0.350041	1.64074	0.5	1.21846	Lacto-N-difucohexaose I
		7E	0.00350264	10.5619	0.000153286	8.16674	0.0268824	2.76093	Lacto-N-difucohexaose II
		7F	0.000152455	2.00663	0.00262531	1.94667	0.00288073	2.51553	H-disaccaride
		7G	0.010227	1.98658	0.0122056	2.63017	0.00656072	3.06676	2'-Fucosyllactose
		7H	0.0233209	1.46035	0.5	1.55016	0.170893	1.34651	3'-Fucosyllactose
		7I	0.000199252	8.24221	0.000397967	7.47625	0.0207438	2.43719	Lewisx
		7J	0.5	1.2938	0.5	1.23464	0.0485254	1.8591	Lewisa
		7K	0.0176771	3.84923	0.000481447	7.81427	5.62198e-05	6.87885	Blood Group A Trisaccharide
		7L	0.5	1.16323	0.133088	1.28386	0.5	1.15314	Lactodifucotetraose
		7M	0.336035	1.8594	0.133088	1.28386	0.1708	1.63685	Blood Group B Trisaccharide
		7N	0.0154771	2.35745	0.00140025	3.79981	0.0147796	1.88392	Lewisy
		7O	0.475841	1.85344	0.5	1.51464	0.282088	1.37733	Blood Group H Type II Trisaccharide
		7P	0.5	1.77992	0.5	1.50624	0.30168	1.34301	Lewisb Tetrasaccharide
		8A	0.0421483	2.48498	0.000702829	3.142	0.0326961	1.75513	Sulpho Lewisa
		8B	0.182205	3.05294	0.123031	1.90523	0.5	1.04492	Sulpho Lewisx
		8D	0.5	1.72645	0.5	1.47569	0.5	1.23506	Monofucosyllacto-N-hexaose III
		8E	0.0932319	2.47992	0.00160879	4.52854	0.00742029	2.17066	Difucosyllacto-N-hexaose
		8F	0.5	1.56097	0.5	1.23535	0.5	1.23822	Trifucosyllacto-N-hexaose
		8G	0.0100484	2.34625	0.00756081	3.01839	0.0029956	1.68077	Lacto-N-fucopentaose VI
		8P	0.0147108	2.62824	0.5	1.11955	0.5	1.14871	Blood Group A Tetrasaccharide
		9A	0.000149765	2.61436	0.00140312	13.6561	0.000875766	2.22647	Blood Group B Pentasaccharide
		9C	0.5	1.25405	0.00188412	3.35428	0.0464825	2.60732	Difucosyl-para-lacto-N-hexaose II (DFpLNHII)
		20A	0.0400769	2.42248	0.012324	2.19672	0.00513642	2.34146	Blood Group H Antigen Tetraose type 4
		20B	0.0334504	1.97773	0.0435252	2.06696	0.000457207	2.2524	Blood Group A antigen Pentaose type 4
		20C	0.0309287	2.25368	0.0225153	5.2974	0.0230222	2.37031	Blood Group B Antigen Pentasaccaride type 4
		19J	0.435027	1.21413	0.5	1.26222	0.5	1.16172	Lewisx Tetraose
		19L	0.254846	2.11917	0.5	1.26495	0.5	1.27575	Lewisy Pentaose
		19M	0.5	1.16003	0.5	1.30863	0.5	1.08625	Lewisa Tetraose
		19N	0.5	0.778313	0.5	1.51595	0.5	1.23848	Lewisb Pentaose
	SIALIC	10A	0.5	1.7763	0.17172	1.22458	0.5	1.15185	Sialyl Lewisa
		10B	0.5	1.71272	0.5	1.38808	0.5	1.05848	Sialyl Lewisx
		19K	0.845954	1.11922	0.5	1.24505	0.5	1.27574	Sialyl Lewisx Pentaose
		10C	0.5	1.50298	0.5	1.50955	0.0427458	2.06456	Sialyllacto-N-Tetraosea
		10D	0.5	1.35052	0.5	1.43555	0.5	1.19012	Monosialyl, Monofucosyllacto-N-neohexose
		10E	0.5	1.57127	0.5	1.23381	0.151029	1.39126	Disialyl-TF
		10H	0.5	1.64822	0.5	1.40489	0.5	1.26948	Sialyllacto-N-fucopentaose VI (SLNFPVI)
		10K	0.5	1.68345	0.5	1.16005	0.158573	2.19547	Monosialyllacto-N-hexaose (MSLNH)
		10L	0.389228	1.9033	0.5	1.36025	0.5	1.09308	6'-Sialyllactosamine
		10M	0.5	1.63883	7.74147e-05	4.54514	8.72507e-05	8.81398	LS-Tetrasaccharide a (LSTa)
		10N	0.5	1.63937	0.5	1.21238	0.5	1.21052	LS-Tetrasaccharide b (LSTb)
		10O	0.5	1.55176	0.5	1.32852	0.5	1.26883	LS-Tetrasaccharide c (LSTc)
		10P	0.5	1.21684	0.5	1.2325	0.5	1.24691	Disialyllacto-N-Tetraose
		11A	0.5	1.36009	0.5	1.3129	0.5	1.24927	3'-Sialyllactose
		11B	0.149311	1.99922	0.5	1.4423	0.5	1.20628	6'-Sialyllactose
		11C	0.5	1.48546	0.327179	1.63233	0.0548775	1.46442	Colominic acid
		20D	0.191994	13.2736	0.112847	3.32693	0.146079	1.85117	LewisX Hexaose
		11D	0.5	1.74123	0.5	1.30958	0.312423	0.764259	Biantennary 2,6-sialylated-N-glycan-Asn
	GLYCOSAMINOGLYCANS	12A	0.5	1.68345	0.191582	1.71023	0.5	1.18718	Neocarratetraose-41, 3-di-O-Sulphate (Na+)
		12B	0.5	1.24105	0.5	0.681962	0.5	0.352646	Neocarratetraose-41-O-Sulphate (Na+)
		12C	0.5	1.71091	0.5	0.923372	0.5	0.59095	Neocarrahexaose-24,41, 3, 5-Tetra-O-Sulphate (Na+)
		12D	0.5	1.45457	0.36249	1.61149	0.241435	1.96678	Neocarrahexaose-41, 3, 5-Tri-O-Sulphate (Na+)
		12E	0.5	1.45367	0.5	1.45781	0.5	1.14733	Neocarraoctaose-41, 3, 5, 7-Tetra-O-Sulphate (Na+)
		12F	0.5	1.78389	0.442034	1.57609	0.5	1.26865	Neocarradecaose-41, 3, 5, 7, 9-Penta-O-Sulphate (Na+)
		12G	0.5	1.7082	0.5	1.34557	0.5	1.22922	ΔUA-2S-GlcNS-6S
		12H	0.5	1.32107	0.247615	1.70479	0.5	1.21486	ΔUA-GlucNS-6S
		12I	0.212087	2.16596	0.0758282	2.06388	0.0696817	1.76426	ΔUA-2S-GlucNS
		12J	0.5	1.69483	0.0433624	1.31726	0.5	1.19078	ΔUA-2S-GlcNAc-6S
		12K	0.5	1.69248	0.5	1.25003	0.5	1.13496	ΔUA-GlcNAc-6S
		12L	0.367861	1.91703	0.5	1.11399	0.306129	1.34725	ΔUA-2S-GlcNAc
		12M	0.0537472	2.14862	0.5	1.09445	0.5	1.24097	ΔUA-GlcNAc
		12N	0.5	1.73638	0.5	1.49748	0.5	1.17205	ΔUA-GalNAc-4S (Delta Di-4S)
		12O	0.5	1.73024	0.5	1.30934	0.245751	1.34836	ΔUA-GalNAc-6S (Delta Di-6S)
		12P	0.5	1.46794	0.227868	2.09455	0.5	1.24936	ΔUA-GalNAc-4S,6S (Delta Di-disE)
		13A	0.5	1.80358	0.5	1.29395	0.5	1.10046	ΔUA-2S-GalNAc-4S (Delta Di-disB)
		13B	0.5	1.41808	0.0203548	5.64312	0.00147887	2.75687	ΔUA-2S-GalNAc-6S (Delta Di-disD)
		13C	0.393452	1.88939	0.336559	1.66726	0.5	1.20277	ΔUA-2S-GalNAc-4S-6S (Delta Di-tisS)
		13D	0.5	1.30138	1.14757	1.95579	0.112004	2.48326	ΔUA-2S-GalNAc-6S (Delta Di-UA2S)
		13E	0.5	1.57669	0.256234	1.78766	0.5	1.13745	ΔUA-GlcNAc (Delta Di-HA)
		13J	0.5	1.68508	0.5	1.16431	0.169201	1.84716	Heparin
		13K	0.5	1.61101	0.0911346	2.2738	0.123049	1.63224	Chondroitin Sulfate
		13L	0.5	1.68454	0.5	1.42075	0.29782	1.36847	Dermatan Sulfate
		13M	0.5	1.40851	0.5	1.06604	0.5	1.19069	Chondroitin 6-Sulfate
		14J	0.5	1.08533	0.5	1.45402	0.181836	1.55861	Heparin Sulfate 5 mg/ml
		14L	0.5	1.46884	0.5	1.12962	0.478102	1.30241	Chondroitin Disaccharide Δdi-OS, Sodium Salt
	HYALURONIC ACID	15A	0.5	1.68724	0.153854	1.68288	0.5	1.24088	Hyaluronic Acid-4
		15B	0.5	1.67261	0.5	1.34368	0.0559858	1.46128	Hyaluronic Acid-6
		15C	0.0866397	2.68297	0.2779	1.92311	0.5	1.07038	Hyaluronic Acid-8
		15D	0.132452	2.06642	0.5	1.51571	0.25472	1.4003	Hyaluronic Acid-10
		15E	0.5	1.69646	0.5	1.48729	0.5	1.26957	Hyaluronic Acid 8-15 KDa
		15F	0.5	1.72897	0.5	1.3084	0.5	1.15904	Hyaluronic Acid 30-50 KDa
		15G	0.2401	2.04438	0.5	1.45722	0.5	1.18045	Hyaluronic Acid 50-80 KDa
	GANGLIOSIDE	17A	0.145636	1.90619	0.215307	2.92427	0.419111	1.32658	Asialo GM2
		17B	0.0304142	5.17536	0.5	1.35587	0.399665	1.31662	Asialo GM1
		17C	0.5	1.51274	0.0201915	7.03404	0.0101514	11.9116	GT1c Ganglioside sugar
		17D	0.5	1.84405	0.5	1.34013	0.5	1.20637	GT1a Ganglioside sugar
		17E	0.5	1.65075	0.5	1.26648	0.21759	2.62743	GD1b Ganglioside sugar
		17F	0.419519	1.94178	0.213999	2.26385	0.149239	2.14796	GD1a Ganglioside sugar
		17G	0.5	1.36623	0.321992	1.75049	0.5	1.28857	GM1b Ganglioside sugar
		17H	0.5	1.75517	0.173087	1.9655	0.104924	1.73068	GM1a Ganglioside sugar
		17I	0.0298354	46.4213	0.0308646	42.1107	0.0294266	72.8721	Fucosyl GM1 Ganglioside sugar
		17J	0.0223927	3.8915	0.317052	1.7641	0.156038	1.6815	GT2 Ganglioside sugar
		17K	0.030174	2.02686	2.51985e-05	15.7952	0.5	1.21246	GD2 Ganglioside sugar
		17L	0.447534	1.88108	0.5	1.29099	0.5	1.06826	GM2 Ganglioside sugar
		17M	0.5	1.56982	0.00156563	2.95008	0.0246856	4.03844	GT3 Ganglioside sugar
		17N	0.5	1.44897	0.5	1.385	0.140491	2.08154	GD3 Ganglioside sugar
		17O	0.0885035	1.28925	0.5	1.20279	0.0959672	1.72985	GM3 Ganglioside sugar
		17P	0.240207	3.2549	0.5	1.41472	0.5	1.25472	GT1b Ganglioside sugar
	OTHER	18A	0.5	1.51455	0.5	1.18432	0.5	1.23756	LS-Tetrasaccharide d
		18B	0.5	1.36985	0.219507	1.71604	0.0456923	3.45139	Globopentaose
		18C	0.425178	1.93003	0.0291192	1.76055	0.163228	1.73381	Core Type 4/Gb5 Triose Structure
		18D	0.5	1.76294	0.0994576	2.06964	0.0152483	1.6387	Blood Group B Antigen Tetraose Type 5
		18E	0.0317195	1.56531	0.000478419	7.39976	0.0107957	6.9392	Blood Group A Pentasaccharide
		18G	0.5	1.84278	0.315436	1.6611	0.5	1.25047	N-acetyl-D-Glucosamine 6-O-Sulfate Sodium
		18I	0.5	1.76492	0.455905	1.56804	0.5	1.20729	D-Glucuronic Acid
		18J	0.5	1.42043	0.0595488	2.30813	0.5	1.23091	D-Glucose-6-Phosphate
		18K	0.00619534	1.74325	0.000541702	5.21062	8.32442e-05	6.27161	9-acetamido-9-deoxy-N-acetyl-a-D-Neurminic Acid
		18L	0.0449549	1.53189	0.0378976	1.99296	0.5	1.2585	4-O-(B-D-Galactopyranosyl)-B-D-Glucose
		18M	0.5	1.50064	0.00521901	1.92891	0.162689	2.14418	4-O-(B-D-Galactopyranosyl)-B-D-Galactose
		18N	0.0587139	2.05775	0.000989919	2.60199	0.5	1.17473	6-O-(B-D-Galactopyranosyl)-B-D-Galactose
		18O	0.5	1.83176	0.5	1.49807	0.5	1.14465	N-glycolylneuraminic acid
		18P	0.5	1.63594	0.5	1.16028	0.5	1.0225
		19O	0.279328	2.00247	0.430485	1.58817	0.45615	1.30241	Maltotriose
		19P	0.5	1.66647	0.5	1.38879	0.5	1.12629	Maltotetraose

### Sheet: Hoc protein_glycan heatmap
	GROUP	GLYCAN	WT - 1 ug		D246N - 1 ug		NAME	STRUCTURE	Additional remarks
			TTEST	FOLD	TTEST	FOLD
	GALACTOSE	1A	0.0203748	1.94643	0.252518	1.52253	Lacto-N-Biose I	Galβ1-3GlcNAc
		1B	0.5	1.36973	0.5	1.25957	N-Acetyllactosamine	Galβ1-4GlcNAc
		1C	0.080414	1.53696	0.5	1.24653	β-1-4-Galactosyl-Galactose	Galβ1-4Gal
		1D	0.5	1.36366	0.5	0.840151	β-1-6 Galactosyl-N-acetyl Glucosamine	Galβ1-6GlcNAc
		1E	0.5	1.26714	0.5	1.10224	β-1-3 Galactosyl-N-acetyl Galactosamine	Galβ1-3GalNAc
		1F	0.5	3.30811	0.102163	2.12928	β-1-3 Gal-N-Acetyl Galactosaminyl-β1-4 Gal-β1-4-Glc	Galb1-3GalNAcβ1-4Galβ1-4Glc
		1G	0.5	1.35903	0.26039	1.38149	Lacto-N-tetraose	Galβ1-3GlcNAcβ1-3Galβ1-4Glc
		1H	0.0840863	1.68996	0.00210765	1.74561	Lacto-N-neotetraose	Galβ1-4GlcNAcβ1-3Galβ1-4Glc
		1I	0.0272306	1.60535	0.5	0.935662	Lacto-N-neohexaose	Galβ1-4GlcNAcβ1-6(Galβ1-4GlcNAcβ1-3)Galβ1-4Glc
		1J	0.181318	2.18095	0.5	1.10126	Lacto-N-hexaose	Galβ1-4GlcNAcβ1-6(Galβ1-3GlcNAcβ1-3)Galβ1-4Glc
		1K	0.475091	1.39102	0.5	1.14201	Globotriose	Galα1-4Galβ1-4Glc
		1L	0.0452613	1.47166	0.5	0.839281	Tn Antigen GalNAca1-O-Ser	GalNAcα1-O-Ser
		1M	0.201533	6.18877	0.5	0.936966	Galactosyl-Tn Antigen	Galβ1-3GalNAcα1-O-Ser
		1N	0.0633672	1.82553	0.0457524	1.65509	α1-3 Galactobiose	Galα1-3Gal
		1O	0.5	1.31656	0.5	1.0027	Linear B-2 Trisaccharide	Galα1-3Galβ1-4GlcNAc
		1P	0.0980611	1.83965	0.5	1.2198	Linear B-6 Trisaccharide	Galα1-3Galβ1-4Glc
		2A	0.359421	1.41893	0.5	1.16167	α1-3, β1-4, α1-3 Galactotetraose	Galα1-3Galβ1-4Galα1-3Gal
		2B	0.5	1.37039	0.5	1.24143	Galβ1-6Gal	Galβ1-6Gal
		2C	0.453572	1.3972	0.5	0.877312	GalNAcβ1-3Gal	GalNAcβ1-3Gal
		2D	0.5	1.17735	0.5	1.14461	GalNAcβ1-4Gal	GalNAcβ1-4Gal
		2E	0.5	1.22864	0.203019	1.43745	Galα1-4Galβ1-4GlcNAc	Galα1-4Galβ1-4GlcNAc
		2F	0.297009	1.50839	0.5	1.12158	GalNAcα1-3Galβ1-4Glc	GalNAcα1-3Galβ1-4Glc
		2G	0.200769	1.52163	0.107254	1.37128	iso-Lacto-N-octaose	Galβ1-3GlcNAcβ1-3Galβ1-4GlcNAcβ1-6(Galβ1-3GlcNAcβ1-3)Galβ1-4Glc
	GlcNAc	4A	0.0268958	1.93948	0.238893	1.3967	N,N'-Diacetyl chitobiose	GlcNAcβ1-4GlcNAc
		4B	0.5	1.28236	0.5	0.956416	N,N',N''-Triacetyl chitotriose	GlcNAcβ1-4GlcNAcβ1-4GlcNAc
		4C	0.5	1.36962	0.0165854	1.81721	N,N',N'',N'''-Tetraacetyl chitotetraose	GlcNAcβ1-4GlcNAcβ1-4GlcNAcβ1-4GlcNAc
		4D	0.5	1.35274	0.5	1.26446	N,N',N'',N''',N'''',N'''''-Hexaacetyl chitohexaose	GlcNAcβ1-4GlcNAcβ1-4GlcNAcβ1-4GlcNAcβ1-4GlcNAcβ1-4GlcNAc
		4E	0.5	1.34502	0.5	1.14146	GlcNAcβ1-4MurNAc	GlcNAcβ1-4MurNAc
		4F	0.161377	1.638	0.5	1.26957	Pentacetyl chitopentaose	GlcNAcβ1-4GlcNAcβ1-4GlcNAcβ1-4GlcNAcβ1-4GlcNAc
	MANNOSE	5A	0.5	1.25898	0.5	1.18438	β1-2 N-Acetylglucosamine-mannose	GlcNAcβ1-2Man
		5B	0.000218961	1.75813	0.33947	1.34248	Bianntennary N-linked core pentasaccharide	GlcNAcβ1-2Manα1-6(GlcNAcβ1-2Manα1-3)Man
		5C	0.5	1.34767	0.5	1.15146	α1-2-Mannobiose	Manα1-2Man
		5D	0.5	1.35495	0.5	0.847974	α1-3-Mannobiose	Manα1-3Man
		5E	0.042439	1.60568	0.5	1.22893	α1-4-Mannobiose	Manα1-4Man
		5F	0.000781866	3.36238	4.79424e-05	2.4407	α1-6-Mannobiose	Manα1-6Man
		5G	0.304298	1.45312	0.5	1.28348	α1-3, α1-6-Mannobiose	Manα1-6(Manα1-3)Man
		5H	0.0982223	1.58219	0.5	1.0541	α1-3, α1-3, α1-6-Mannopentaose	Manα1-6(Manα1-3)Manα1-6(Manα1-3) Man
	FUCOSE	7A	0.5	1.2143	0.5	0.997815	Lacto-N-fucopentaose I	Fucα1-2Galβ1-3GlcNAcβ1-3Galβ1-4Glc
		7B	0.00369479	1.63205	0.0111826	1.5121	Lacto-N-fucopentaose II	Galβ1-3(Fucα1-4)GlcNAcβ1-3Galβ1-4Glc
		7C	0.5	1.35296	0.5	1.2637	Lacto-N-fucopentaose III	Galβ1-4(Fucα1-3)GlcNAcβ1-3Galβ1-4Glc
		7D	0.5	1.3534	0.313668	1.67965	Lacto-N-difucohexaose I	Fucα1-2Galβ1-3(Fucα1-4)GlcNAcβ1-3Galβ1-4Glc
		7E	0.0127899	1.60116	0.5	0.976626	Lacto-N-difucohexaose II	Galβ1-3(Fucα1-4)GlcNAcβ1-3Galβ1-4(Fucα1-3)Glc
		7F	0.0541102	1.56244	0.5	1.27294	H-disaccaride	Fucα1-2Gal
		7G	0.480082	1.39157	0.5	0.952395	2'-Fucosyllactose	Fucα1-2Galβ1-4Glc
		7H	0.125377	1.47739	0.5	0.839825	3'-Fucosyllactose	Galβ1-4(Fucα1-3)Glc
		7I	0.0193471	1.64517	0.5	1.04758	Lewisx	Galβ1-4(Fucα1-3)GlcNAc
		7J	0.5	1.24342	0.5	0.823635	Lewisa	Galβ1-3(Fucα1-4)GlcNAc
		7K	0.5	1.31468	0.5	0.735512	Blood Group A Trisaccharide	GalNAcα1-3(Fucα1-2)Gal
		7L	0.5	1.11293	0.5	1.03356	Lactodifucotetraose	Fucα1-2Galβ1-4(Fucα1-3)Glc
		7M	0.00136453	1.6059	0.5	1.05866	Blood Group B Trisaccharide	Galβ1-3(Fucα1-2)Gal
		7N	0.266907	1.44022	0.49631	1.29837	Lewisy	Fucα1-2Galβ1-4(Fucα1-3)GlcNAc
		7O	0.340733	1.39731	0.5	0.855472	Blood Group H Type II Trisaccharide	Fucα1-2Galβ1-3GlcNAc
		7P	0.5	1.2432	0.5	1.01009	Lewisb Tetrasaccharide	Fucα1-2Galβ1-3(Fucα1-4)GlcNAc
		8A	0.5	1.30586	0.204239	1.37975	Sulpho Lewisa	SO3-3Galβ1-3(Fucα1-4)GlcNAc
		8B	0.5	1.04354	0.5	0.701393	Sulpho Lewisx	SO3-3Galβ1-4(Fucα1-3)GlcNAc
		8D	0.5	1.25567	0.5	0.662167	Monofucosyllacto-N-hexaose III	Galβ1-4(Fucα1-3)GlcNAcβ1-6(Galβ1-3GlcNAcβ1-3)Galβ1-4Glc
		8E	0.000689132	2.01086	0.118895	1.89523	Difucosyllacto-N-hexaose	Galβ1-4(Fucα1-3)GlcNAcβ1-6(Fucα1-2Galβ1-3GlcNAcβ1-3)Galβ1-4Glc
		8F	0.479181	1.39455	0.5	0.917842	Trifucosyllacto-N-hexaose	Galβ1-4(Fucα1-3)GlcNAcβ1-6(Fucα1-2Galβ1-3(Fucα1-4)GlcNAcβ1-3)Galβ1-4Glc
		8G	0.024969	2.25464	0.0264104	2.39582	Lacto-N-fucopentaose VI	Galβ1-4GlcNAcβ1-3Galβ1-4(Fucα1-3)Glc
		8P	0.5	1.11469	0.0175716	1.49232	Blood Group A Tetrasaccharide	GalNAcb1-3(Fucα1-2)Galb1-4Glc
		9A	0.00116736	4.5715	0.000565936	3.79795	Blood Group B Pentasaccharide	Galβ1-3(Fucα1-2)Galβ1-4(Fucα1-3)Glc
		9C	0.099926	1.48401	0.5	1.19503	Difucosyl-para-lacto-N-hexaose II	Galβ1-3GlcNacβ1-3(Fucα1-4)Gαlβ1-4GlcNacβ1-3(Fucα1-3)Gαlβ1-4Glc
		20A	0.0515785	1.53475	0.118587	1.38703	Blood Group H Antigen Tetraose type 4	Fucα1-2Galβ1-3GalNAcβ1-3Gal
		20B	0.5	1.28236	0.270319	1.50286	Blood Group A antigen Pentaose type 4	GalNAcα1-3(Fucα1-2)Galβ1-3GalNAcβ1-3Gal
		20C	0.463313	1.394	0.141147	3.68897	Blood Group B Antigen Pentasaccaride type 4	Galα1-3(Fucα1-2)Galβ1-3GalNAcβ1-3Gal
		19J	0.0314097	1.5738	0.23873	1.364	Lewisx Tetraose	Galβ1-4(Fucα1-3)GlcNAcβ1-3Gal
		19L	0.5	1.3309	0.0140465	1.53057	Lewisy Pentaose	Fucα1-2Galβ1-4(Fucα1-3)GlcNAcβ1-3Gal
		19M	0.5	1.2635	0.2954	1.33748	Lewisa Tetraose	Galβ1-3(Fucα1-4)GlcNAcβ1-3Gal
		19N	0.5		0.5		Lewisb Pentaose	Fucα1-2Galβ1-3(Fucα1-4)GlcNAcβ1-3Ga	Glycan not available
	SIALIC	10A	0.295411	1.4208	0.0938317	1.88806	Sialyl Lewisa	Neu5Acα2-3Galβ1-3(Fucα1-4)GlcNAc
		10B	0.00263945	1.6743	0.5	0.804076	Sialyl Lewisx	Neu5Acα2-3Galβ1-4(Fucα1-3)GlcNAc
		19K	0.5		0.5		Sialyl Lewisx Pentaose	Neu5Acα2-3Galβ1-4(Fucα1-3)GlcNAcβ1-3Gal	Glycan not available
		10C	0.0134858	2.39363	0.0517381	1.88958	Sialyllacto-N-Tetraosea	Neu5Acα2-3Galβ1-3GlcNAcβ1-3Galβ1-4Glc
		10D	0.00127774	2.15889	0.00108303	1.99302	Monosialyl, Monofucosyllacto-N-neohexose	Galβ1-4(Fucα1-3)GlcNAcβ1-6(Neu5Acα2-6Galβ1-4GlcNAcβ1-3)Galb1-4Glc
		10E	0.5	1.27133	0.5	1.19199	Disialyl-TF	Neu5Acα2-3Galβ1-3(Neu5Ac2-6)GalNAc
		10H	0.5	1.09759	0.5	1.11528	Sialyllacto-N-fucopentaose VI	Neu5Acα2-6Gαlβ1-3GlcNAcβ1-3Galβ1-4(Fucα1-3)Glc
		10K	0.5	1.18573	0.5	1.16743	Monosialyllacto-N-hexaose	Neu5Acα2-3Galβ1-4GlcNAc
		10L	0.5	1.21232	0.5	0.792993	6'-Sialyllactosamine	Neu5Acα2-6Galβ1-4GlcNAc
		10M	0.000203413	2.52854	0.5	1.20275	LS-Tetrasaccharide a	Neu5Acα2-3Galβ1-3GlcNAcβ1-3Galβ1-4Glc
		10N	0.5	1.072	0.5	1.00368	LS-Tetrasaccharide b	Galβ1-3(Neu5Acα2-6)GlcNAcβ1-3Galβ1-4Glc
		10O	0.165912	1.68114	0.5	1.16678	LS-Tetrasaccharide c	Neu5Acα2-6Galβ1-4GlcNAcβ1-3Galβ1-4Glc
		10P	0.00157628	2.01681	0.339323	1.55686	Disialyllacto-N-Tetraose	Neu5Acα2-3Galβ1-3(Neu5Acα2-6)GlcNAcβ1-3Galβ1-4Glc
		11A	0.0912023	1.49813	0.123401	1.55284	3'-Sialyllactose	Neu5Acα2-3Galβ1-4Glc
		11B	0.5	1.31755	0.16888	1.39746	6'-Sialyllactose	Neu5Acα2-6Galβ1-4Glc
		11C	0.0487672	1.58395	0.190788	1.47635	Colominic acid	(Neu5Acα2-8Neu5Ac)n (n<50)
		20D	0.411063	1.42863	0.0313269	2.89489	LewisX Hexaose	Galβ1-4(Fucα1-3)GlcNAcβ1-3Galβ1-4(Fucα1-3)Glc
		11D	0.5		0.5		Biantennary 2,6-sialylated-N-glycan-Asn	Neu5Acα2-6Galβ1-4GlcNAcβ1-2Manα1-6(Neu5Acα2-6Galβ1-4GlcNAcβ1-2Manα1-6)Manβ1-4GlcNAcβ1-4GlcNAc-Asn	Glycan not available
	GLYCOSAMINOGLYCANS	12A	0.164365	2.00699	0.259429	1.44799	Neocarratetraose-41, 3-di-O-Sulphate (Na+)	Neocarratetraose-41, 3-di-O-sulphate (Na+)
		12B	0.0883561	1.66746	0.132817	1.38497	Neocarratetraose-41-O-Sulphate (Na+)	Neocarratetraose-41-O-sulphate (Na+)
		12C	0.00145416	1.6711	0.0994425	1.53361	Neocarrahexaose-24,41, 3, 5-tetra-O-sulphate (Na+)	Neocarrahexaose-24,41, 3, 5-tetra-O-sulphate (Na+)
		12D	0.0416672	1.7011	0.142349	1.4067	Neocarrahexaose-41, 3, 5-tri-O-sulphate (Na+)	Neocarrahexaose-41, 3, 5-tri-O-sulphate (Na+)
		12E	0.5	1.60756	0.5	1.68389	Neocarraoctaose-41, 3, 5, 7-tetra-O-sulphate (Na+)	Neocarraoctaose-41, 3, 5, 7-tetra-O-sulphate (Na+)
		12F	0.182265	2.20169	0.107601	1.76353	Neocarradecaose-41, 3, 5, 7, 9-penta-O-sulphate (Na+)	Neocarradecaose-41, 3, 5, 7, 9-penta-O-sulphate (Na+)
		12G	0.126681	1.51876	0.180315	1.33096	ΔUA-2S-GlcNS-6S	ΔUA-2S ® GlcNS-6S Na4 (I-S)
		12H	0.5	1.15076	0.5	1.09941	ΔUA-GlucNS-6S	ΔUA ® GlucNS-6S Na3 (II-S)
		12I	0.00211957	1.76883	0.0471991	1.85655	ΔUA-2S-GlucNS	ΔUA ® 2S-GlcNS Na3 (III-S)
		12J	0.0181171	1.6904	0.0468508	1.67443	ΔUA-2S-GlcNAc-6S	ΔUA ® 2S-GlcNAc-6S Na3 (I-A)
		12K	0.5	1.11028	0.5	1.01379	ΔUA-GlcNAc-6S	ΔUA ® GlcNAc-6S Na2 (II-A)
		12L	0.5	1.3716	0.5	1.02987	ΔUA-2S-GlcNAc	ΔUA ® 2S-GlcNAc Na2 (III-A)
		12M	0.5	1.19555	0.5	1.02107	ΔUA-GlcNAc	ΔUA ® GlcNAc Na (IV-A)
		12N	0.5	1.21243	0.0288916	1.34661	ΔUA-GalNAc-4S (Delta Di-4S)	ΔUA ® GalNAc-4S Na2 (Δ Di-4S)
		12O	0.5	1.28115	0.0557338	1.96912	ΔUA-GalNAc-6S (Delta Di-6S)	ΔUA ® GalNAc-6S Na2 (Δ Di-6S)
		12P	0.5	1.3159	0.138312	2.56631	ΔUA-GalNAc-4S,6S (Delta Di-disE)	ΔUA ® GalNAc-4S,6S Na3 (Δ Di-disE)
		13A	0.5	1.24475	0.333121	1.56643	ΔUA-2S-GalNAc-4S (Delta Di-disB)	ΔUA ® 2S-GalNAc-4S Na2 (Δ Di-disB)
		13B	0.0109291	4.75605	0.00457065	2.69441	ΔUA-2S-GalNAc-6S (Delta Di-disD)	ΔUA ® 2S-GalNAc-6S Na3 (Δ Di-disD)
		13C	0.00153301	2.61767	0.00138662	1.94891	ΔUA-2S-GalNAc-4S-6S (Delta Di-tisS)	ΔUA ® 2S-GalNAc-4S-6S Na4 (Δ Di-tisS)
		13D	0.0112221	2.12227	0.112349	4.69678	ΔUA-2S-GalNAc-6S (Delta Di-UA2S)	ΔUA ® 2S-GalNAc-6S Na­2 (ΔDi-UA2S)
		13E	0.246772	1.42025	0.5	1.06084	ΔUA-GlcNAc (Delta Di-HA)	ΔUA ® GlcNAc Na (Δ Di-HA)
		13J	0.0014558	1.95548	0.144324	1.48819	Heparin	(GlcA/IdoAα/β1-4GlcNAcα1-4)n (n=200)
		13K	0.5	1.37337	0.5	1.22948	Chondroitin Sulfate	(GlcA/IdoAβ1-3(±4/6S)GalNAcβ1-4)n (n<250)
		13L	0.5	1.36278	0.5	1.05138	Dermatan Sulfate	((±2S)GlcA/IdoAα/b1-3(±4S)GalNAcβ1-4)n (n<250)
		13M	0.5	1.36984	0.5	1.18014	Chondroitin 6-Sulfate	(GlcA/IdoAβ1-3(±6S)GalNAcβ1-4)n (n<250)
		14J	0.043346	1.53928	0.389265	1.33803	Heparin Sulfate 5 mg/ml	Heparan Sulfate 5mg/ml
		14L	0.5	1.37127	0.5	1.19514	Chondroitin Disaccharide Δdi-OS, Sodium Salt	Chondroitin disaccharide Δdi-OS, sodium salt
	HYALURONIC ACID	15A	0.5	1.37833	0.0377085	1.50503	Hyaluronic Acid-4	Hyaluronic Acid-4
		15B	0.0389368	2.21835	0.0733043	1.85524	Hyaluronic Acid-6	Hyaluronic Acid-6
		15C	0.5	1.11855	0.5	0.86047	Hyaluronic Acid-8	Hyaluronic Acid-8
		15D	0.5	1.24585	0.5	0.943703	Hyaluronic Acid-10	Hyaluronic Acid-10
		15E	0.042095	28.5127	0.258213	1.39974	Hyaluronic Acid 8-15 KDa	Hyaluronic Acid 8-15 KDa
		15F	0.5	1.35329	0.208522	2.92705	Hyaluronic Acid 30-50 KDa	Hyaluronic Acid 30-50 KDa
		15G	0.5	1.27232	0.5	0.999771	Hyaluronic Acid 50-80 KDa	Hyaluronic Acid 50-80 KDa
	GANGLIOSIDE	17A	0.5	1.31777	0.5	1.26001	Asialo GM2	GalNAcβ1-4Galβ1-4Gl
		17B	0.5	1.34756	0.493562	1.30141	Asialo GM1	Galβ1-3GalNAcβ1-4Galβ1-4Glc
		17C	0.5	1.1201	0.24597	1.48276	GT1c Ganglioside sugar	Galβ1-3GalNAcβ1-4(Neu5Acα2-8Neu5Acα2-8 Neu5Acα2-3)Galβ1-4Glc
		17D	0.5	1.1982	0.5	1.05562	GT1a Ganglioside sugar	Neu5Acα2-8Neu5Acα2-3Galβ1-3GalNAcβ1-4(Neu5Acα2-3)Galβ1-4Glc
		17E	0.361317	1.40536	0.5	1.26414	GD1b Ganglioside sugar	Galβ1-3GalNAcβ1-4(Neu5Acα2-8Neu5Acα2-3)Galβ1-4Glc
		17F	0.0281826	2.3398	0.0775556	1.66867	GD1a Ganglioside sugar	Neu5Acα2-3Galβ1-3GalNAcβ1-4(Neu5Acα2-3)Galβ1-4Glc
		17G	0.368666	1.43283	0.212376	2.37126	GM1b Ganglioside sugar	Neu5Acα2-3Galβ1-3GalNAcβ1-4Galβ1-4Glc
		17H	0.5	1.35252	0.121939	1.87219	GM1a Ganglioside sugar	Galβ1-3GalNAcβ1-4(Neu5Acα2-3)Galβ1-4Glc
		17I	0.0444858	565.25	0.0296016	170.588	Fucosyl GM1 Ganglioside sugar	Fucα1-2Galβ1-3GalNAcβ1-4(Neu5Acα2-3)Galβ1-4Glc
		17J	0.0137749	1.5823	0.143855	1.71333	GT2 Ganglioside sugar	GalNAcβ1-4(Neu5Acα2-8Neu5Acα2-8Neu5Acα2-3)Galβ1-4Glc
		17K	0.5	1.22235	0.0754938	1.57273	GD2 Ganglioside sugar	GalNAcβ1-4(Neu5Acα2-8Neu5Acα2-3)Galβ1-4Glc
		17L	0.198276	1.5823	0.5	1.10191	GM2 Ganglioside sugar	GalNAcβ1-4(Neu5Acα2-3)Galβ1-4Glc
		17M	0.436086	1.40128	0.5	1.05508	GT3 Ganglioside sugar	Neu5Acα2-8Neu5Acβ2-8Neu5Acα2-3Galβ1-4Glc
		17N	0.279071	1.50144	0.213874	1.34857	GD3 Ganglioside sugar	Neu5Acα2-8Neu5Acα2-3Galβ1-4Gl
		17O	0.0418838	2.98512	0.224628	1.66509	GM3 Ganglioside sugar	Neu5Acα2-3Galβ1-4Glc
		17P	0.5	1.34281	0.5	1.04095	GT1b Ganglioside sugar	Cer-Glc-Gal(NeuAc-NeuAc)-GalNAc-Gal-NeuAc
	OTHER	18A	0.5	1.25335	0.5	1.06996	LS-Tetrasaccharide d	Neu5Acα2-3Galβ1-4GlcNAcβ1-3Galβ1-4Glc
		18B	0.0715165	1.76398	0.5	1.0215	Globopentaose	Galβ1-3GalNAcβ1-3Galα1-4Galβ1-4Glc
		18C	0.0442534	1.53442	0.300892	1.5285	Core Type 4/Gb5 Triose Structure	Galβ1-3GalNAcβ1-3Gal
		18D	0.258354	1.4604	0.49159	1.29967	Blood Group B Antigen Tetraose Type 5	GalNAcα1-3(Fucα1-2)Galβ1-4(Fucα1-3)Glc
		18E	0.5	1.32726	0.178889	1.52644	Blood Group A Pentasaccharide	GalNAcα1-3(Fucα1-2)Galβ1-4(Fucα1-3)Glc
		18G	0.5	1.24585	0.0770344	1.61261	N-acetyl-D-Glucosamine 6-O-Sulfate Sodium	GlcNAc-6S
		18I	0.5	1.11414	0.5	1.23871	D-Glucuronic Acid	D-Glucuronic Acid
		18J	0.5	1.15275	0.5	1.16624	D-Glucose-6-Phosphate	Glc-6P
		18K	0.5	1.21485	0.0716618	1.72442	9-acetamido-9-deoxy-N-acetyl-α-D-Neurminic Acid	9-acetamido-9-deoxy-N-acetyl-a-D-Neurminic Acid
		18L	0.0145963	1.71533	0.10972	2.08147	4-O-(β-D-Galactopyranosyl)-β-D-Glucose	4-O-(β-D-Galactopyranosyl)-β-D-Glucose
		18M	0.5	1.23294	0.5	1.26305	4-O-(β-D-Galactopyranosyl)-β-D-Galactose	4-O-(β-D-Galactopyranosyl)-β-D-Galactose
		18N	0.5	1.29516	0.00834562	1.86622	6-O-(β-D-Galactopyranosyl)-β-D-Galactose	6-O-(β-D-Galactopyranosyl)-β-D-Galactose
		18O	0.5	1.07785	0.403166	1.33966	N-glycolylneuraminic acid	Neu5Glc
		18P	0.5	1.2325	0.0754302	1.72833
		19O	0.37479	1.42169	0.5	1.18427	Maltotriose	O-α-D-Glucopyranosyl-(1→4)-O-α-D-glucopyranosyl-(1→4)-D-glucose
		19P	0.428225	1.40415	0.5	1.15048	Maltotetraose	α-D-Glucopyranosyl-1,4-O-α-D-glucopyranosyl-1,4-O-α-D-glucopyranosyl-1,4-D-glucopyranose
